# Comparative Analysis of Antioxidant Activity, ROS, and Relative Water Content Between Red and Green Cabbage

**DOI:** 10.1101/2024.07.27.605406

**Authors:** Md. Rayhan Sojib, Nusrat Jahan Methela, Biswajit Das, Md Nure Adil Siddique, Sadia Sultana, Ataul Karim, Rafiqul Islam, Md Jahid Hasan Jone

## Abstract

Cabbage, the second largest leafy vegetable, is highly valued for its nutritional richness and versatility. As health consciousness increases, the worldwide demand for cabbage continues to grow steadily. Cabbages come in various forms, varying in size, color, texture, and nutritional properties. An experiment was conducted to distinguish significant differences in relative water content (RWC of leaf and RWC of head), relative oxygen species (MDA and H_2_O_2_), and antioxidant properties (POD, APX, and CAT) between red and green cabbage varieties. Cabbage samples were grown under fertilizer and control conditions to observe the impact of fertilizers on the acquisition of these properties. The results indicated that fertilizer application positively influenced the acquisition of relative water content, relative oxygen species, and antioxidant properties in both cabbage varieties. The results emphasized that red cabbage excelled in antioxidants and ROS levels, containing higher amounts compared to green cabbage. Conversely, green cabbage showed greater relative water content in both cultivation conditions. These findings suggest that consumers seeking higher antioxidant and ROS levels in their diet may benefit from incorporating more red cabbage into their meals. Further research into the mechanisms behind differences in red and green cabbage could inform breeding programs, enhancing nutritional traits for agricultural and dietary purposes.
