## Supplementary material for "Comparative Analysis of Antioxidant Activity, ROS, and Relative Water Content Between Red and Green Cabbage": Supplementary.xlsx

### Sheet: Fertilizer Dose
Amount of manures and fertilizer used in the experiment for Red cabbage & Green cabbage.
	Sl. No.	Manures/ Fertilizers	Quantity (g)
	1	Well decomposed Cow Dung	20000
	2	Urea	500
	3	TSP	225
	4	MOP	200
	5	Gypsum	115
	6	Boron	10
